# Dominant MLC-causing mutations alter hepaCAM subcellular localization and protein interactome in astrocytes of the developing mouse cortex

**DOI:** 10.1101/2025.08.13.670215

**Authors:** Robert W. Lewis, Breana C. Dogan, Madelyn G. Coble, Amy L. Stanek, Hayli E. Spence-Osorio, Karen L.G. Farizatto, Angie L. Mordant, C. Allie Mills, Laura E. Herring, Katherine T. Baldwin

**Affiliations:** Neuroscience Center, University of North Carolina at Chapel Hill, Chapel Hill, NC 27599; Metabolomics and Proteomics Core Facility, Department of Pharmacology, University of North Carolina at Chapel Hill, Chapel Hill, NC 27599; Department of Cell Biology and Physiology, University of North Carolina at Chapel Hill, Chapel Hill, NC 27599

**Keywords:** astrocyte, development, hepaCAM, leukodystrophy, proteomics

## Abstract

Megalencephalic leukoencephalopathy with subcortical cysts (MLC) is a rare leukodystrophy characterized by early-onset macrocephaly, white matter edema, seizures, and motor and cognitive decline. Missense mutations to hepatic and glial cell adhesion molecule (hepaCAM), also known as GlialCAM, are responsible for approximately twenty-five percent of MLC cases. HepaCAM is highly enriched in astrocytes and plays important roles in astrocyte territory establishment, gap junction coupling, branching organization, synaptic function, and development of the gliovascular unit. The molecular mechanisms through which MLC-causing missense mutations alter hepaCAM function *in vivo* and facilitate MLC pathogenesis during brain development remain largely unknown. Here, we used new viral tools and proximity-based proteomics to examine how three different dominant MLC-causing mutations impact hepaCAM subcellular localization and protein interactome in astrocytes of the developing mouse cortex. We found dramatic defects in hepaCAM distribution throughout the astrocyte, which were common to all mutants tested. We also observed significant changes in protein interactome between wild type and mutant hepaCAM, including decreased association with previously described hepaCAM-interacting proteins Connexin 43 and CLC-2. Moreover, we identified changes in association between hepaCAM and a number of previously undescribed potential hepaCAM-interaction partners, including the epilepsy-associated potassium channel KCNQ2. Collectively, our data provide new insights into hepaCAM function in astrocytes during brain development, reveal altered hepaCAM protein dynamics with MLC missense mutations, and provide a new resource to explore the molecular underpinnings of MLC pathogenesis.
