## Supplemental Table 2 for "Dominant MLC-causing mutations alter hepaCAM subcellular localization and protein interactome in astrocytes of the developing mouse cortex"

### Sheet: Cystoscape STRING Enrichment In
# background genes	# genes	category	chart color	description	FDR value	genes	network.SUID	nodes.SUID	p-value	PMID	term name	transferred FDR value	year
1363	29	COMPARTMENTS		Integral component of membrane	3.29e-10	Bcam|Igf1r|Nectin3|Slc15a2|Cdh2|Itgb8|Apool|Notch1|Sec61a1|Jam3|Cspg5|Ttyh3|Plpp6|Efnb1|Itgb5|Bsg|Plxnb1|Prom1|Cr1l|Ttyh1|Notch2|Itgb1|Cadm3|Itga6|Dmd|Slc7a2|Cadm1|Il6st|Dag1	35624	35158|35170|35328|35288|35166|35312|35278|35208|35314|35174|35216|35302|35242|35184|35286|35248|35234|35320|35188|35222|35212|35156|35162|35246|35204|35244|35306|35326|35210	1.49e-13		GOCC:0016021	1	0
796	22	COMPARTMENTS		Integral component of plasma membrane	1.3e-09	Bcam|Igf1r|Nectin3|Slc15a2|Cdh2|Itgb8|Notch1|Jam3|Cspg5|Efnb1|Itgb5|Bsg|Plxnb1|Prom1|Cr1l|Notch2|Itgb1|Cadm3|Itga6|Dmd|Cadm1|Il6st	35624	35158|35170|35328|35288|35166|35312|35208|35174|35216|35184|35286|35248|35234|35320|35188|35212|35156|35162|35246|35204|35306|35326	1.76e-12		GOCC:0005887	0.937071	0
5247	52	COMPARTMENTS		Membrane	7.32e-09	Bcam|Cd44|Igf1r|Gipc1|Rhbdf1|Slc9a3r1|Nectin3|Slc15a2|Cdh2|Itgb8|Apool|Tmem47|Gpr37l1|Notch1|Sec61a1|Parva|Stx4a|Cdk16|Heph|Jam3|Cspg5|Atg2b|Ttyh3|Plpp6|Efnb1|hepaCAM-Turbo-HA|Rhob|Itgb5|Bsg|Plxnb1|Prom1|Cr1l|Pex19|Ttyh1|Notch2|Fgfr1|Itgb1|Svip|Selenot|Cadm3|Itga6|Dmd|Slc7a2|Cadm1|Tusc3|Lifr|Cd200|Il6st|Dag1|Pcdhga4|Gprc5b|Cherp	35624	35158|35280|35170|35182|35232|35296|35328|35288|35166|35312|35278|35316|35260|35208|35314|35218|35220|35178|35214|35174|35216|35294|35302|35242|35184|35272|35190|35286|35248|35234|35320|35188|35270|35222|35212|35310|35156|35322|35292|35162|35246|35204|35244|35306|35228|35284|35298|35326|35210|35192|35254|35240	1.66e-11		GOCC:0016020	0.85792	0
1066	22	COMPARTMENTS		Plasma membrane region	1.26e-07	Cd44|Igf1r|Slc9a3r1|Nectin3|Slc15a2|Cdh2|Notch1|Stx4a|Heph|Cspg5|Efnb1|Rhob|Prom1|Cr1l|Pex19|Ttyh1|Itgb1|Cadm3|Itga6|Dmd|Cadm1|Dag1	35624	35280|35170|35296|35328|35288|35166|35208|35220|35214|35216|35184|35190|35320|35188|35270|35222|35156|35162|35246|35204|35306|35210	4.32e-10		GOCC:0098590	0.727594	0
312	14	GO Molecular Function		Cell adhesion molecule binding	3.64e-07	Bcam|Nectin3|Cdh2|Itgb8|Jam3|Itgb5|Bsg|Prom1|Fgfr1|Itgb1|Itga6|Dmd|Cadm1|Cd200	35624	35158|35328|35166|35312|35174|35286|35248|35320|35310|35156|35246|35204|35306|35298	7.43e-11		GO:0050839	0.679008	0
426	15	GO Cellular Component		Receptor complex	7.81e-07	Cd44|Igf1r|Itgb8|Gpr37l1|Notch1|Itgb5|Plxnb1|Cr1l|Notch2|Fgfr1|Itgb1|Itga6|Lifr|Il6st|Gprc5b	35624	35280|35170|35312|35260|35208|35286|35234|35188|35212|35310|35156|35246|35284|35326|35254	3.81e-10		GO:0043235	0.644045	0
556	15	COMPARTMENTS		Anchoring junction	2.79e-06	Nectin3|Cdh2|Tmem47|Notch1|Parva|Jam3|hepaCAM-Turbo-HA|Cadm4|Itgb5|Itgb1|Cadm3|Itga6|Dmd|Cadm1|Dag1	35624	35328|35166|35316|35208|35218|35174|35272|35200|35286|35156|35162|35246|35204|35306|35210	1.26e-08		GOCC:0070161	0.585733	0
918	21	GO Biological Process		Cell adhesion	2.99e-06	Bcam|Cd44|Nectin3|Cdh2|Itgb8|Tmem47|Parva|Jam3|hepaCAM-Turbo-HA|Cadm4|Rhob|Itgb5|Bsg|Ttyh1|Itgb1|Cadm3|Itga6|Cadm1|Cd200|Dag1|Pcdhga4	35624	35158|35280|35328|35166|35312|35316|35218|35174|35272|35200|35190|35286|35248|35222|35156|35162|35246|35306|35298|35210|35192	1.89e-10		GO:0007155	0.582563	0
655	16	COMPARTMENTS		Cell surface	3.06e-06	Bcam|Cd44|Cdh2|Notch1|Stx4a|Itgb5|Prom1|Cr1l|Notch2|Itgb1|Itga6|Dmd|Cd200|Il6st|Dag1|Gprc5b	35624	35158|35280|35166|35208|35220|35286|35320|35188|35212|35156|35246|35204|35298|35326|35210|35254	1.53e-08		GOCC:0009986	0.581503	0
13279	78	COMPARTMENTS		Cellular anatomical entity	3.56e-05	Clpb|Uchl3|Bcam|Cd44|Igf1r|Wasf3|Gipc1|Pofut2|Rhbdf1|Slc9a3r1|Galk1|Mccc2|Nectin3|Slc15a2|Csad|Cdh2|Itgb8|Apool|Tmem47|Gpr37l1|Notch1|Aimp2|Sec61a1|Parva|Stx4a|Cdk16|Heph|Dcx|Prps1|Jam3|Cspg5|Atg2b|Ttyh3|Naa25|Plpp6|Efnb1|hepaCAM-Turbo-HA|Rpl37a|Cadm4|Rhob|Cpsf3|Itgb5|Bsg|Elac2|Plxnb1|Prom1|Cr1l|Pex19|Crtc1|Ttyh1|Notch2|Fgfr1|Itgb1|Selenbp1|Svip|Mocs3|Adar|Alad|Selenot|Aida|Macrod2|Cadm3|Pacsin3|…	35624	35318|35176|35158|35280|35170|35194|35182|35252|35232|35296|35290|35224|35328|35288|35236|35166|35312|35278|35316|35260|35208|35206|35314|35218|35220|35178|35214|35268|35250|35174|35216|35294|35302|35304|35242|35184|35272|35196|35200|35190|35186|35286|35248|35150|35234|35320|35188|35270|35202|35222|35212|35310|35156|35154|35322|35226|35148|35160|35292|35164|35168|35162|35300|35246|35204|35262|352…	1.93e-07		GOCC:0110165	0.469118	0
66	7	Reactome Pathways		Cell junction organization	3.67e-05	Nectin3|Cdh2|Parva|Itgb1|Cadm3|Itga6|Cadm1	35624	35328|35166|35218|35156|35162|35246|35306	2.18e-08		MMU-446728	0.467724	0
360	11	COMPARTMENTS		Cell leading edge	6.71e-05	Cd44|Wasf3|Cdh2|Notch1|Parva|Stx4a|Cadm4|Itgb5|Itgb1|Dmd|Dag1	35624	35280|35194|35166|35208|35218|35220|35200|35286|35156|35204|35210	3.95e-07		GOCC:0031252	0.440089	0
5305	44	COMPARTMENTS		Protein-containing complex	9.35e-05	Clpb|Cd44|Igf1r|Wasf3|Gipc1|Slc9a3r1|Mccc2|Cdh2|Itgb8|Apool|Notch1|Aimp2|Sec61a1|Stx4a|Cdk16|Dcx|Prps1|Jam3|Ttyh3|Naa25|Rpl37a|Cpsf3|Itgb5|Elac2|Plxnb1|Prom1|Cr1l|Pex19|Ttyh1|Notch2|Fgfr1|Itgb1|Selenbp1|Mocs3|Adar|Itga6|Dmd|Eif2b4|Gatb|Tusc3|Lifr|Il6st|Dag1|Otud6b	35624	35318|35280|35170|35194|35182|35296|35224|35166|35312|35278|35208|35206|35314|35220|35178|35268|35250|35174|35302|35304|35196|35186|35286|35150|35234|35320|35188|35270|35222|35212|35310|35156|35154|35226|35148|35246|35204|35262|35274|35228|35284|35326|35210|35264	5.93e-07		GOCC:0032991	0.424894	0
167	8	COMPARTMENTS		Lamellipodium	9.97e-05	Cd44|Wasf3|Cdh2|Notch1|Parva|Stx4a|Dmd|Dag1	35624	35280|35194|35166|35208|35218|35220|35204|35210	6.77e-07		GOCC:0030027	0.421954	0
976	19	GO Biological Process		Cell migration	0.00011	Cd44|Gipc1|Rhbdf1|Slc9a3r1|Cdh2|Itgb8|Notch1|Parva|Dcx|Jam3|Efnb1|Rhob|Itgb5|Bsg|Fgfr1|Itgb1|Rhog|Itga6|Cadm1	35624	35280|35182|35232|35296|35166|35312|35208|35218|35268|35174|35184|35190|35286|35248|35310|35156|35152|35246|35306	2.08e-08		GO:0016477	0.417451	0
2723	30	GO Cellular Component		Cell projection	0.00017	Cd44|Igf1r|Wasf3|Gipc1|Slc9a3r1|Nectin3|Cdh2|Gpr37l1|Notch1|Dmwd|Parva|Stx4a|Cdk16|Dcx|Jam3|hepaCAM-Turbo-HA|Rhob|Bsg|Prom1|Pex19|Crtc1|Ttyh1|Notch2|Itgb1|Rhog|Dmd|Cadm1|Cd200|Il6st|Dag1	35624	35280|35170|35194|35182|35296|35328|35166|35260|35208|35172|35218|35220|35178|35268|35174|35272|35190|35248|35320|35270|35202|35222|35212|35156|35152|35204|35306|35298|35326|35210	3.32e-07		GO:0042995	0.397514	0
86	6	COMPARTMENTS		Protein complex involved in cell adhesion	0.00032	Itgb8|Jam3|Itgb5|Itgb1|Itga6|Dmd	35624	35312|35174|35286|35156|35246|35204	2.31e-06		GOCC:0098636	0.368546	0
438	11	COMPARTMENTS		Cell-cell junction	0.00033	Nectin3|Cdh2|Tmem47|Notch1|Jam3|hepaCAM-Turbo-HA|Cadm4|Itgb1|Cadm3|Cadm1|Dag1	35624	35328|35166|35316|35208|35174|35272|35200|35156|35162|35306|35210	2.55e-06		GOCC:0005911	0.367137	0
427	11	GO Cellular Component		Membrane raft	0.00041	Igf1r|Slc9a3r1|Cdh2|Efnb1|Bsg|Cr1l|Itgb1|Dmd|Il6st|Dag1|Gprc5b	35624	35170|35296|35166|35184|35248|35188|35156|35204|35326|35210|35254	2.01e-06		GO:0045121	0.357196	0
273	9	GO Cellular Component		Basolateral plasma membrane	0.00042	Cd44|Cdh2|Stx4a|Heph|Bsg|Cr1l|Itga6|Cadm1|Dag1	35624	35280|35166|35220|35214|35248|35188|35246|35306|35210	2.64e-06		GO:0016323	0.356092	0
763	16	GO Biological Process		Neuron projection development	0.00046	Cd44|Igf1r|Slc9a3r1|Notch1|Cdk16|Dcx|Cspg5|Efnb1|Bsg|Plxnb1|Fgfr1|Itgb1|Rhog|Dmd|Lifr|Dag1	35624	35280|35170|35296|35208|35178|35268|35216|35184|35248|35234|35310|35156|35152|35204|35284|35210	1.19e-07		GO:0031175	0.351926	0
149	7	COMPARTMENTS		Sarcolemma	0.00048	Igf1r|Cdh2|Stx4a|Bsg|Itgb1|Dmd|Dag1	35624	35170|35166|35220|35248|35156|35204|35210	3.95e-06		GOCC:0042383	0.349977	0
2232	25	GO Cellular Component		Cell junction	0.00049	Wasf3|Gipc1|Nectin3|Cdh2|Itgb8|Tmem47|Notch1|Parva|Stx4a|Cdk16|Jam3|Cspg5|Efnb1|hepaCAM-Turbo-HA|Cadm4|Itgb5|Crtc1|Ttyh1|Itgb1|Cadm3|Itga6|Dmd|Slc7a2|Cadm1|Dag1	35624	35194|35182|35328|35166|35312|35316|35208|35218|35220|35178|35174|35216|35184|35272|35200|35286|35202|35222|35156|35162|35246|35204|35244|35306|35210	3.34e-06		GO:0030054	0.349032	0
197	9	GO Biological Process		Cell-substrate adhesion	0.00051	Bcam|Itgb8|Parva|Jam3|Itgb5|Ttyh1|Itgb1|Itga6|Dag1	35624	35158|35312|35218|35174|35286|35222|35156|35246|35210	1.93e-07		GO:0031589	0.3472	0
228	8	COMPARTMENTS		Actin-based cell projection	0.00066	Cd44|Slc9a3r1|Jam3|Prom1|Ttyh1|Itgb1|Dmd|Dag1	35624	35280|35296|35174|35320|35222|35156|35204|35210	6.29e-06		GOCC:0098858	0.335392	0
4513	40	GO Biological Process		Multicellular organism development	0.0008	Uchl3|Cd44|Igf1r|Wasf3|Pofut2|Slc9a3r1|Nectin3|Cdh2|Itgb8|Gpr37l1|Notch1|Aimp2|Sec61a1|Parva|Cdk16|Dcx|Prps1|Jam3|Cspg5|Efnb1|Rhob|Itgb5|Bsg|Plxnb1|Prom1|Cr1l|Notch2|Fgfr1|Itgb1|Rhog|Adar|Aida|Macrod2|Itga6|Dmd|Eif2b4|Cadm1|Lifr|Il6st|Dag1	35624	35176|35280|35170|35194|35252|35296|35328|35166|35312|35260|35208|35206|35314|35218|35178|35268|35250|35174|35216|35184|35190|35286|35248|35234|35320|35188|35212|35310|35156|35152|35148|35164|35168|35246|35204|35262|35306|35284|35326|35210	5.07e-07		GO:0007275	0.326582	0
479	11	GO Cellular Component		Synaptic membrane	0.0008	Nectin3|Cdh2|Stx4a|Cspg5|Efnb1|Itgb5|Itgb1|Cadm3|Dmd|Cadm1|Dag1	35624	35328|35166|35220|35216|35184|35286|35156|35162|35204|35306|35210	5.86e-06		GO:0097060	0.326582	0
232	8	GO Cellular Component		Integral component of synaptic membrane	0.00081	Nectin3|Cdh2|Cspg5|Efnb1|Itgb5|Itgb1|Cadm3|Cadm1	35624	35328|35166|35216|35184|35286|35156|35162|35306	7.12e-06		GO:0099699	0.326013	0
2190	26	GO Biological Process		Nervous system development	0.00096	Cd44|Igf1r|Wasf3|Slc9a3r1|Cdh2|Gpr37l1|Notch1|Cdk16|Dcx|Prps1|Jam3|Cspg5|Efnb1|Bsg|Plxnb1|Prom1|Notch2|Fgfr1|Itgb1|Rhog|Macrod2|Dmd|Eif2b4|Cadm1|Lifr|Dag1	35624	35280|35170|35194|35296|35166|35260|35208|35178|35268|35250|35174|35216|35184|35248|35234|35320|35212|35310|35156|35152|35168|35204|35262|35306|35284|35210	6.66e-07		GO:0007399	0.318232	0
1359	18	COMPARTMENTS		Membrane protein complex	0.0011	Igf1r|Slc9a3r1|Cdh2|Itgb8|Apool|Notch1|Sec61a1|Stx4a|Ttyh3|Itgb5|Prom1|Ttyh1|Itgb1|Itga6|Dmd|Tusc3|Il6st|Dag1	35624	35170|35296|35166|35312|35278|35208|35314|35220|35302|35286|35320|35222|35156|35246|35204|35228|35326|35210	1.21e-05		GOCC:0098796	0.311997	0
522	11	GO Cellular Component		Glutamatergic synapse	0.0012	Wasf3|Gipc1|Cdh2|Stx4a|Cspg5|Efnb1|Itgb5|Crtc1|Itgb1|Cadm1|Dag1	35624	35194|35182|35166|35220|35216|35184|35286|35202|35156|35306|35210	1.29e-05		GO:0098978	0.308012	0
33	4	GO Cellular Component		Integrin complex	0.0014	Itgb8|Itgb5|Itgb1|Itga6	35624	35312|35286|35156|35246	1.65e-05		GO:0008305	0.300952	0
794	15	GO Biological Process		Cell morphogenesis	0.0015	Igf1r|Slc9a3r1|Notch1|Parva|Dcx|Cspg5|Efnb1|Bsg|Plxnb1|Itgb1|Rhog|Dmd|Cadm1|Lifr|Dag1	35624	35170|35296|35208|35218|35268|35216|35184|35248|35234|35156|35152|35204|35306|35284|35210	1.13e-06		GO:0000902	0.297793	0
2406	27	GO Biological Process		Anatomical structure morphogenesis	0.0015	Cd44|Igf1r|Pofut2|Slc9a3r1|Nectin3|Cdh2|Itgb8|Notch1|Parva|Dcx|Jam3|Cspg5|Efnb1|Rhob|Itgb5|Bsg|Plxnb1|Prom1|Notch2|Fgfr1|Itgb1|Rhog|Itga6|Dmd|Cadm1|Lifr|Dag1	35624	35280|35170|35252|35296|35328|35166|35312|35208|35218|35268|35174|35216|35184|35190|35286|35248|35234|35320|35212|35310|35156|35152|35246|35204|35306|35284|35210	1.13e-06		GO:0009653	0.297793	0
6881	48	GO Cellular Component		Integral component of membrane	0.0017	Bcam|Cd44|Igf1r|Rhbdf1|Nectin3|Slc15a2|Cdh2|Itgb8|Apool|Tmem47|Gpr37l1|Notch1|Sec61a1|Stx4a|Heph|Jam3|Cspg5|Ttyh3|Plpp6|Efnb1|hepaCAM-Turbo-HA|Hacd2|Cadm4|Itgb5|Bsg|Plxnb1|Prom1|Cr1l|Pex19|Ttyh1|Notch2|Fgfr1|Itgb1|Tmem245|Selenot|Cadm3|Itga6|Slc7a2|Tmem56|Cadm1|Tmem167|Tusc3|Lifr|Cd200|Il6st|Dag1|Pcdhga4|Gprc5b	35624	35158|35280|35170|35232|35328|35288|35166|35312|35278|35316|35260|35208|35314|35220|35214|35174|35216|35302|35242|35184|35272|35198|35200|35286|35248|35234|35320|35188|35270|35222|35212|35310|35156|35308|35292|35162|35246|35244|35282|35306|35258|35228|35284|35298|35326|35210|35192|35254	2.22e-05		GO:0016021	0.29206	0
1721	20	GO Cellular Component		Neuron projection	0.0017	Igf1r|Gipc1|Slc9a3r1|Nectin3|Cdh2|Dmwd|Stx4a|Cdk16|Dcx|hepaCAM-Turbo-HA|Bsg|Prom1|Crtc1|Ttyh1|Itgb1|Dmd|Cadm1|Cd200|Il6st|Dag1	35624	35170|35182|35296|35328|35166|35172|35220|35178|35268|35272|35248|35320|35202|35222|35156|35204|35306|35298|35326|35210	2.42e-05		GO:0043005	0.29206	0
130	7	GO Biological Process		Gland morphogenesis	0.0019	Cd44|Igf1r|Slc9a3r1|Notch1|Notch2|Fgfr1|Dag1	35624	35280|35170|35296|35208|35212|35310|35210	1.66e-06		GO:0022612	0.286966	0
2044	24	GO Biological Process		Cell development	0.0023	Cd44|Igf1r|Wasf3|Slc9a3r1|Nectin3|Cdh2|Notch1|Parva|Cdk16|Dcx|Jam3|Cspg5|Efnb1|Bsg|Plxnb1|Notch2|Fgfr1|Itgb1|Rhog|Dmd|Eif2b4|Lifr|Il6st|Dag1	35624	35280|35170|35194|35296|35328|35166|35208|35218|35178|35268|35174|35216|35184|35248|35234|35212|35310|35156|35152|35204|35262|35284|35326|35210	2.48e-06		GO:0048468	0.278216	0
210	7	GO Cellular Component		Cell-substrate junction	0.0023	Itgb8|Parva|Itgb5|Itgb1|Itga6|Dmd|Dag1	35624	35312|35218|35286|35156|35246|35204|35210	3.37e-05		GO:0030055	0.278216	0
382	9	GO Cellular Component		Cell projection membrane	0.0024	Cd44|Slc9a3r1|Gpr37l1|Stx4a|Prom1|Pex19|Ttyh1|Itgb1|Dmd	35624	35280|35296|35260|35220|35320|35270|35222|35156|35204	3.59e-05		GO:0031253	0.276267	0
1905	21	COMPARTMENTS		Plasma membrane bounded cell projection	0.0025	Cd44|Wasf3|Gipc1|Slc9a3r1|Nectin3|Cdh2|Notch1|Parva|Stx4a|Dcx|Jam3|Bsg|Prom1|Pex19|Ttyh1|Notch2|Itgb1|Dmd|Cadm1|Il6st|Dag1	35624	35280|35194|35182|35296|35328|35166|35208|35218|35220|35268|35174|35248|35320|35270|35222|35212|35156|35204|35306|35326|35210	3.16e-05		GOCC:0120025	0.274398	0
11788	68	GO Cellular Component		Cytoplasm	0.0025	Clpb|Uchl3|Cd44|Igf1r|Wasf3|Gipc1|Pofut2|Rhbdf1|Slc9a3r1|Galk1|Mccc2|Csad|Cdh2|Apool|Ilkap|Notch1|Aimp2|Sec61a1|Parva|Stx4a|Cdk16|Heph|Dcx|Prps1|Jam3|Cspg5|Atg2b|Naa25|Caskin2|Plpp6|Efnb1|Ensa|hepaCAM-Turbo-HA|Rpl37a|Hacd2|Gdpgp1|Rhob|Bsg|Elac2|Prom1|Gulp1|Pex19|Crtc1|Ttyh1|Notch2|Fgfr1|Itgb1|Selenbp1|Svip|Mocs3|Rhog|Adar|Alad|Selenot|Aida|Pacsin3|Dmd|Eif2b4|Tmem56|Gatb|Cadm1|Tmem167|Hint3|Tusc3|…	35624	35318|35176|35280|35170|35194|35182|35252|35232|35296|35290|35224|35236|35166|35278|35324|35208|35206|35314|35218|35220|35178|35214|35268|35250|35174|35216|35294|35304|35230|35242|35184|35256|35272|35196|35198|35266|35190|35248|35150|35320|35276|35270|35202|35222|35212|35310|35156|35154|35322|35226|35152|35148|35160|35292|35164|35300|35204|35262|35282|35274|35306|35258|35238|35228|35210|35254|352…	3.83e-05		GO:0005737	0.274398	0
90	5	GO Cellular Component		Cell-cell contact zone	0.003	Nectin3|Cdh2|Jam3|Cadm4|Itgb1	35624	35328|35166|35174|35200|35156	4.75e-05		GO:0044291	0.266048	0
461	11	GO Biological Process		Blood vessel morphogenesis	0.0034	Cdh2|Itgb8|Notch1|Parva|Jam3|Rhob|Bsg|Notch2|Fgfr1|Itgb1|Dag1	35624	35166|35312|35208|35218|35174|35190|35248|35212|35310|35156|35210	4.11e-06		GO:0048514	0.260316	0
293	9	GO Biological Process		Gliogenesis	0.0037	Wasf3|Cdh2|Gpr37l1|Notch1|Dcx|Cspg5|Dmd|Eif2b4|Dag1	35624	35194|35166|35260|35208|35268|35216|35204|35262|35210	4.61e-06		GO:0042063	0.256443	0
231	7	COMPARTMENTS		Apical plasma membrane	0.0039	Cd44|Slc9a3r1|Slc15a2|Cdh2|Notch1|Stx4a|Prom1	35624	35280|35296|35288|35166|35208|35220|35320	6.06e-05		GOCC:0016324	0.254032	0
7	3	Reactome Pathways		Nectin/Necl trans heterodimerization	0.0045	Nectin3|Cadm3|Cadm1	35624	35328|35162|35306	8.12e-06		MMU-420597	0.247478	0
165	6	GO Cellular Component		Adherens junction	0.0046	Nectin3|Cdh2|Tmem47|Notch1|Itgb1|Dag1	35624	35328|35166|35316|35208|35156|35210	7.93e-05		GO:0005912	0.246472	0
45	5	GO Molecular Function		Cell adhesion mediator activity	0.0049	Bcam|Jam3|Bsg|Itgb1|Cd200	35624	35158|35174|35248|35156|35298	2.01e-06		GO:0098631	0.243578	0
1066	16	GO Biological Process		Regulation of cell motility	0.0058	Igf1r|Slc9a3r1|Notch1|Stx4a|Jam3|Cadm4|Rhob|Bsg|Plxnb1|Fgfr1|Itgb1|Rhog|Itga6|Cd200|Il6st|Dag1	35624	35170|35296|35208|35220|35174|35200|35190|35248|35234|35310|35156|35152|35246|35298|35326|35210	8.76e-06		GO:2000145	0.235856	0
171	7	GO Biological Process		Homophilic cell adhesion via plasma membrane adhesion molecules	0.006	Nectin3|Cdh2|Cadm4|Bsg|Cadm3|Cadm1|Pcdhga4	35624	35328|35166|35200|35248|35162|35306|35192	9.4e-06		GO:0007156	0.234303	0
7282	48	COMPARTMENTS		Cytoplasm	0.0066	Clpb|Uchl3|Cd44|Wasf3|Gipc1|Pofut2|Rhbdf1|Galk1|Mccc2|Csad|Cdh2|Apool|Notch1|Sec61a1|Parva|Stx4a|Cdk16|Dcx|Prps1|Cspg5|Atg2b|Naa25|Efnb1|Rpl37a|Rhob|Bsg|Elac2|Prom1|Pex19|Crtc1|Ttyh1|Fgfr1|Itgb1|Svip|Mocs3|Adar|Alad|Selenot|Aida|Pacsin3|Dmd|Eif2b4|Gatb|Cadm1|Tusc3|Dag1|Cherp|Otud6b	35624	35318|35176|35280|35194|35182|35252|35232|35290|35224|35236|35166|35278|35208|35314|35218|35220|35178|35268|35250|35216|35294|35304|35184|35196|35190|35248|35150|35320|35270|35202|35222|35310|35156|35322|35226|35148|35160|35292|35164|35300|35204|35262|35274|35306|35228|35210|35240|35264	0.00011		GOCC:0005737	0.229938	0
73	5	Reactome Pathways		Integrin cell surface interactions	0.0069	Cd44|Itgb8|Jam3|Itgb5|Itgb1	35624	35280|35312|35174|35286|35156	1.83e-05		MMU-216083	0.227902	0
33	4	Reactome Pathways		Adherens junctions interactions	0.0069	Nectin3|Cdh2|Cadm3|Cadm1	35624	35328|35166|35162|35306	1.65e-05		MMU-418990	0.227902	0
525	11	GO Biological Process		Neuron projection morphogenesis	0.0074	Igf1r|Notch1|Dcx|Efnb1|Bsg|Plxnb1|Itgb1|Rhog|Dmd|Lifr|Dag1	35624	35170|35208|35268|35184|35248|35234|35156|35152|35204|35284|35210	1.36e-05		GO:0048812	0.224698	0
454	9	COMPARTMENTS		Endoplasmic reticulum membrane	0.0076	Notch1|Sec61a1|Plpp6|Bsg|Ttyh1|Svip|Selenot|Tusc3|Cherp	35624	35208|35314|35242|35248|35222|35322|35292|35228|35240	0.00013		GOCC:0005789	0.223477	0
431	10	GO Biological Process		Axon development	0.0078	Igf1r|Notch1|Dcx|Cspg5|Efnb1|Bsg|Plxnb1|Itgb1|Rhog|Dag1	35624	35170|35208|35268|35216|35184|35248|35234|35156|35152|35210	1.47e-05		GO:0061564	0.222287	0
1013	15	GO Biological Process		Regulation of anatomical structure morphogenesis	0.0089	Cd44|Wasf3|Slc9a3r1|Cdh2|Itgb8|Notch1|Parva|Dcx|Cspg5|Rhob|Plxnb1|Fgfr1|Itgb1|Rhog|Dag1	35624	35280|35194|35296|35166|35312|35208|35218|35268|35216|35190|35234|35310|35156|35152|35210	2.03e-05		GO:0022603	0.216245	0
271	7	COMPARTMENTS		Plasma membrane signaling receptor complex	0.009	Igf1r|Itgb8|Itgb5|Itgb1|Itga6|Dmd|Il6st	35624	35170|35312|35286|35156|35246|35204|35326	0.00016		GOCC:0098802	0.215733	0
3	2	COMPARTMENTS		Integrin alpha6-beta1 complex	0.0093	Itgb1|Itga6	35624	35156|35246	0.00017		GOCC:0034675	0.214232	0
3	2	COMPARTMENTS		Integrin alpha7-beta1 complex	0.0093	Itgb1|Dmd	35624	35156|35204	0.00017		GOCC:0034677	0.214232	0
705	11	COMPARTMENTS		Plasma membrane protein complex	0.0096	Igf1r|Slc9a3r1|Cdh2|Itgb8|Notch1|Itgb5|Itgb1|Itga6|Dmd|Il6st|Dag1	35624	35170|35296|35166|35312|35208|35286|35156|35246|35204|35326|35210	0.00018		GOCC:0098797	0.212778	0
121	5	GO Cellular Component		Filopodium	0.0098	Slc9a3r1|Ttyh1|Itgb1|Dmd|Dag1	35624	35296|35222|35156|35204|35210	0.00018		GO:0030175	0.211833	0
37	4	GO Biological Process		Heterotypic cell-cell adhesion	0.0107	Parva|Jam3|Itgb1|Cd200	35624	35218|35174|35156|35298	2.5e-05		GO:0034113	0.207809	0
598	10	COMPARTMENTS		Postsynapse	0.0109	Gipc1|Nectin3|Cdh2|Stx4a|Cspg5|Crtc1|Itgb1|Dmd|Cadm1|Dag1	35624	35182|35328|35166|35220|35216|35202|35156|35204|35306|35210	0.00021		GOCC:0098794	0.206961	0
801	13	GO Biological Process		Regulation of secretion	0.0121	Gipc1|Pofut2|Rhbdf1|Slc9a3r1|Notch1|Stx4a|Cdk16|Cspg5|Ensa|Bsg|Fgfr1|Selenot|Cd200	35624	35182|35252|35232|35296|35208|35220|35178|35216|35256|35248|35310|35292|35298	3.05e-05		GO:0051046	0.202178	0
16	3	Reactome Pathways		Syndecan interactions	0.0153	Itgb5|Itgb1|Itga6	35624	35286|35156|35246	6.38e-05		MMU-3000170	0.191432	0
5	2	COMPARTMENTS		Dystrobrevin complex	0.0169	Dmd|Dag1	35624	35204|35210	0.00035		GOCC:0016014	0.186877	0
226	7	GO Biological Process		Establishment or maintenance of cell polarity	0.0183	Igf1r|Slc9a3r1|Parva|Jam3|Rhob|Itgb1|Rhog	35624	35170|35296|35218|35174|35190|35156|35152	5.3e-05		GO:0007163	0.183232	0
229	7	GO Biological Process		Positive regulation of neuron projection development	0.0194	Igf1r|Crtc1|Fgfr1|Itgb1|Itga6|Dmd|Gprc5b	35624	35170|35202|35310|35156|35246|35204|35254	5.74e-05		GO:0010976	0.180558	0
620	11	GO Biological Process		Cell morphogenesis involved in differentiation	0.0199	Igf1r|Slc9a3r1|Notch1|Parva|Dcx|Efnb1|Bsg|Plxnb1|Itgb1|Rhog|Dag1	35624	35170|35296|35208|35218|35268|35184|35248|35234|35156|35152|35210	6.03e-05		GO:0000904	0.179393	0
6	2	COMPARTMENTS		Smooth endoplasmic reticulum membrane	0.022	Ttyh1|Svip	35624	35222|35322	0.00047		GOCC:0030868	0.174798	0
331	7	GO Cellular Component		Postsynaptic membrane	0.0247	Nectin3|Cdh2|Cspg5|Itgb1|Dmd|Cadm1|Dag1	35624	35328|35166|35216|35156|35204|35306|35210	0.00052		GO:0045211	0.169497	0
165	6	GO Biological Process		Regulation of cell shape	0.0257	Wasf3|Slc9a3r1|Parva|Rhob|Plxnb1|Rhog	35624	35194|35296|35218|35190|35234|35152	7.93e-05		GO:0008360	0.167679	0
766	12	GO Biological Process		Regulation of plasma membrane bounded cell projection organization	0.0264	Cd44|Igf1r|Cdh2|Dcx|Plxnb1|Crtc1|Fgfr1|Itgb1|Rhog|Itga6|Dmd|Gprc5b	35624	35280|35170|35166|35268|35234|35202|35310|35156|35152|35246|35204|35254	8.82e-05		GO:0120035	0.166448	0
1028	14	GO Biological Process		Anatomical structure formation involved in morphogenesis	0.0282	Cd44|Pofut2|Notch1|Parva|Dcx|Jam3|Rhob|Itgb5|Bsg|Prom1|Notch2|Fgfr1|Itgb1|Dag1	35624	35280|35252|35208|35218|35268|35174|35190|35286|35248|35320|35212|35310|35156|35210	9.59e-05		GO:0048646	0.163427	0
450	8	COMPARTMENTS		Side of membrane	0.0287	Cd44|Cdk16|Cr1l|Itgb1|Itga6|Dmd|Il6st|Dag1	35624	35280|35178|35188|35156|35246|35204|35326|35210	0.00064		GOCC:0098552	0.162623	0
3447	29	GO Biological Process		Regulation of cell communication	0.0294	Cd44|Igf1r|Gipc1|Rhbdf1|Slc9a3r1|Slc15a2|Cdh2|Itgb8|Gpr37l1|Notch1|Stx4a|Cdk16|Cspg5|Ensa|Cadm4|Plxnb1|Crtc1|Notch2|Fgfr1|Itgb1|Adar|Selenot|Aida|Itga6|Dmd|Il6st|Dag1|Gprc5b|Cherp	35624	35280|35170|35182|35232|35296|35288|35166|35312|35260|35208|35220|35178|35216|35256|35200|35234|35202|35212|35310|35156|35148|35292|35164|35246|35204|35326|35210|35254|35240	0.00011		GO:0010646	0.161519	0
346	8	GO Biological Process		Regulation of cell morphogenesis	0.0294	Cd44|Wasf3|Slc9a3r1|Parva|Cspg5|Rhob|Plxnb1|Rhog	35624	35280|35194|35296|35218|35216|35190|35234|35152	0.00011		GO:0022604	0.161519	0
2396	23	GO Biological Process		Cellular component assembly	0.0294	Wasf3|Slc9a3r1|Cdh2|Notch1|Aimp2|Parva|Stx4a|Dcx|Jam3|Atg2b|Efnb1|Itgb5|Plxnb1|Crtc1|Ttyh1|Itgb1|Rhog|Adar|Alad|Itga6|Dmd|Cadm1|Otud6b	35624	35194|35296|35166|35208|35206|35218|35220|35268|35174|35294|35184|35286|35234|35202|35222|35156|35152|35148|35160|35246|35204|35306|35264	0.0001		GO:0022607	0.161519	0
439	9	GO Biological Process		Cell projection assembly	0.0294	Wasf3|Slc9a3r1|Notch1|Parva|Dcx|Ttyh1|Itgb1|Rhog|Itga6	35624	35194|35296|35208|35218|35268|35222|35156|35152|35246	0.0001		GO:0030031	0.161519	0
6612	45	GO Biological Process		Positive regulation of biological process	0.0294	Uchl3|Cd44|Igf1r|Wasf3|Gipc1|Pofut2|Slc9a3r1|Cdh2|Itgb8|Gpr37l1|Notch1|Aimp2|Stx4a|Cdk16|Dcx|Jam3|Cspg5|Plpp6|Efnb1|Rhob|Cpsf3|Bsg|Plxnb1|Prom1|Cr1l|Crtc1|Notch2|Fgfr1|Itgb1|Svip|Rhog|Adar|Selenot|Pacsin3|Itga6|Dmd|Eif2b4|Cadm1|Lifr|Cd200|Il6st|Dag1|Gprc5b|Cherp|Otud6b	35624	35176|35280|35170|35194|35182|35252|35296|35166|35312|35260|35208|35206|35220|35178|35268|35174|35216|35242|35184|35190|35186|35248|35234|35320|35188|35202|35212|35310|35156|35322|35152|35148|35292|35300|35246|35204|35262|35306|35284|35298|35326|35210|35254|35240|35264	0.0001		GO:0048518	0.161519	0
662	11	GO Biological Process		Tissue morphogenesis	0.0294	Cd44|Igf1r|Pofut2|Slc9a3r1|Notch1|Rhob|Bsg|Notch2|Fgfr1|Itgb1|Dag1	35624	35280|35170|35252|35296|35208|35190|35248|35212|35310|35156|35210	0.00011		GO:0048729	0.161519	0
1100	13	GO Cellular Component		Endoplasmic reticulum membrane	0.0303	Rhbdf1|Notch1|Sec61a1|Cspg5|Atg2b|Plpp6|Hacd2|Bsg|Ttyh1|Svip|Selenot|Tusc3|Cherp	35624	35232|35208|35314|35216|35294|35242|35198|35248|35222|35322|35292|35228|35240	0.00067		GO:0005789	0.160138	0
59	4	GO Biological Process		Morphogenesis of an epithelial sheet	0.0326	Cd44|Notch1|Notch2|Dag1	35624	35280|35208|35212|35210	0.00014		GO:0002011	0.156787	0
2777	25	GO Biological Process		Regulation of developmental process	0.0326	Uchl3|Cd44|Igf1r|Wasf3|Pofut2|Slc9a3r1|Cdh2|Itgb8|Gpr37l1|Notch1|Parva|Dcx|Cspg5|Rhob|Plxnb1|Prom1|Crtc1|Notch2|Fgfr1|Itgb1|Rhog|Dmd|Il6st|Dag1|Gprc5b	35624	35176|35280|35170|35194|35252|35296|35166|35312|35260|35208|35218|35268|35216|35190|35234|35320|35202|35212|35310|35156|35152|35204|35326|35210|35254	0.00013		GO:0050793	0.156787	0
183	6	GO Biological Process		Retina development in camera-type eye	0.0326	Uchl3|Nectin3|Notch1|Dcx|Bsg|Prom1	35624	35176|35328|35208|35268|35248|35320	0.00014		GO:0060041	0.156787	0
1589	16	GO Cellular Component		Synapse	0.037	Wasf3|Gipc1|Nectin3|Cdh2|Stx4a|Cdk16|Cspg5|Efnb1|Itgb5|Crtc1|Ttyh1|Itgb1|Cadm3|Dmd|Cadm1|Dag1	35624	35194|35182|35328|35166|35220|35178|35216|35184|35286|35202|35222|35156|35162|35204|35306|35210	0.00087		GO:0045202	0.150989	0
173	5	GO Cellular Component		Integral component of postsynaptic membrane	0.037	Nectin3|Cdh2|Cspg5|Itgb1|Cadm1	35624	35328|35166|35216|35156|35306	0.00088		GO:0099055	0.150989	0
43	3	GO Cellular Component		Glial cell projection	0.0372	Wasf3|Itgb1|Dmd	35624	35194|35156|35204	0.00092		GO:0097386	0.150742	0
98	4	COMPARTMENTS		Microvillus	0.0379	Cd44|Slc9a3r1|Jam3|Prom1	35624	35280|35296|35174|35320	0.00086		GOCC:0005902	0.149888	0
1523	17	GO Biological Process		Regulation of immune system process	0.0397	Clpb|Cd44|Slc15a2|Stx4a|Jam3|Plpp6|Efnb1|Cr1l|Notch2|Rhog|Adar|Eif2b4|Slc7a2|Cadm1|Cd200|Il6st|Gprc5b	35624	35318|35280|35288|35220|35174|35242|35184|35188|35212|35152|35148|35262|35244|35306|35298|35326|35254	0.00018		GO:0002682	0.147763	0
829	12	GO Biological Process		Regulation of cell adhesion	0.0402	Cd44|Notch1|Stx4a|Jam3|Cspg5|Efnb1|Plxnb1|Itgb1|Itga6|Dmd|Il6st|Dag1	35624	35280|35208|35220|35174|35216|35184|35234|35156|35246|35204|35326|35210	0.00018		GO:0030155	0.14719	0
1834	19	GO Biological Process		Regulation of cell population proliferation	0.0402	Cd44|Igf1r|Slc9a3r1|Cdh2|Gpr37l1|Notch1|Aimp2|Stx4a|Efnb1|Cadm4|Plxnb1|Notch2|Fgfr1|Itgb1|Dmd|Lifr|Cd200|Il6st|Cherp	35624	35280|35170|35296|35166|35260|35208|35206|35220|35184|35200|35234|35212|35310|35156|35204|35284|35298|35326|35240	0.00018		GO:0042127	0.14719	0
1531	17	GO Biological Process		Homeostatic process	0.0402	Igf1r|Slc9a3r1|Cdh2|Notch1|Heph|Jam3|Bsg|Prom1|Crtc1|Fgfr1|Itgb1|Adar|Selenot|Dmd|Tmem56|Gprc5b|Cherp	35624	35170|35296|35166|35208|35214|35174|35248|35320|35202|35310|35156|35148|35292|35204|35282|35254|35240	0.00019		GO:0042592	0.14719	0
1529	17	GO Biological Process		Positive regulation of developmental process	0.0402	Uchl3|Igf1r|Itgb8|Notch1|Dcx|Cspg5|Rhob|Plxnb1|Prom1|Crtc1|Notch2|Fgfr1|Itgb1|Dmd|Il6st|Dag1|Gprc5b	35624	35176|35170|35312|35208|35268|35216|35190|35234|35320|35202|35212|35310|35156|35204|35326|35210|35254	0.00019		GO:0051094	0.14719	0
2005	20	GO Biological Process		Protein localization	0.0413	Gipc1|Slc9a3r1|Nectin3|Slc15a2|Cdh2|Notch1|Sec61a1|Stx4a|Jam3|hepaCAM-Turbo-HA|Rhob|Bsg|Pex19|Itgb1|Selenbp1|Adar|Selenot|Cadm3|Dmd|Tmem167	35624	35182|35296|35328|35288|35166|35208|35314|35220|35174|35272|35190|35248|35270|35156|35154|35148|35292|35162|35204|35258	0.0002		GO:0008104	0.145954	0
595	10	GO Biological Process		Positive regulation of cell migration	0.0419	Igf1r|Notch1|Stx4a|Jam3|Rhob|Bsg|Fgfr1|Itgb1|Itga6|Il6st	35624	35170|35208|35220|35174|35190|35248|35310|35156|35246|35326	0.0002		GO:0030335	0.145293	0
3588	29	GO Biological Process		Animal organ development	0.0434	Uchl3|Cd44|Igf1r|Slc9a3r1|Nectin3|Cdh2|Itgb8|Notch1|Aimp2|Sec61a1|Parva|Dcx|Jam3|Efnb1|Bsg|Plxnb1|Prom1|Notch2|Fgfr1|Itgb1|Adar|Selenot|Macrod2|Itga6|Dmd|Eif2b4|Cadm1|Lifr|Dag1	35624	35176|35280|35170|35296|35328|35166|35312|35208|35206|35314|35218|35268|35174|35184|35248|35234|35320|35212|35310|35156|35148|35292|35168|35246|35204|35262|35306|35284|35210	0.00022		GO:0048513	0.143682	0
274	6	COMPARTMENTS		External side of plasma membrane	0.0439	Cd44|Cr1l|Itgb1|Itga6|Il6st|Dag1	35624	35280|35188|35156|35246|35326|35210	0.0011		GOCC:0009897	0.143158	0
129	5	GO Biological Process		Glial cell development	0.0472	Wasf3|Cspg5|Dmd|Eif2b4|Dag1	35624	35194|35216|35204|35262|35210	0.00024		GO:0021782	0.139838	0
2366	22	GO Biological Process		Regulation of localization	0.0472	Gipc1|Pofut2|Rhbdf1|Slc9a3r1|Cdh2|Notch1|Stx4a|Cdk16|Dcx|Cspg5|Ensa|Bsg|Fgfr1|Itgb1|Svip|Rhog|Selenot|Pacsin3|Dmd|Cd200|Dag1|Cherp	35624	35182|35252|35232|35296|35166|35208|35220|35178|35268|35216|35256|35248|35310|35156|35322|35152|35292|35300|35204|35298|35210|35240	0.00024		GO:0032879	0.139838	0
4	2	GO Biological Process		Cellular response to tumor cell	0.0483	Notch1|Notch2	35624	35208|35212	0.00025		GO:0071228	0.138783	0
