## Supplemental Table 3 for "Dominant MLC-causing mutations alter hepaCAM subcellular localization and protein interactome in astrocytes of the developing mouse cortex"

### Sheet: Cystoscape STRING Enrichment De
# background genes	# genes	category	chart color	description	FDR value	genes	network.SUID	nodes.SUID	p-value	PMID	term name	transferred FDR value	year
4213	57	GO Cellular Component		Cytosol	3.62e-08	Tubgcp3|Ddx3x|Snx9|Gab2|Crkl|Rundc3a|Zfyve16|Tab1|Rpap3|Tbc1d5|Ric8a|Gigyf2|Ubxn4|Spred1|Prkab1|Ruvbl1|Phldb1|Akap12|Ttc1|Cplx3|Golph3|Patl1|Ppp1r13b|Ppp1r12a|Cpeb3|Wdr91|Tacc1|Nck2|Bicd1|Tjp1|Sqstm1|Synpo2|Trim25|Sec24a|Stau1|Snca|Tnk2|Palld|Uba52|Tab2|Arfip1|Cyb5a|Eif4g2|Asl|Pik3c2a|Tdrd3|Bcar1|Pex5l|Cbl|Samd4b|Ruvbl2|Cyld|Hspa2|Gja1|Rmdn2|Ppp1r16a|Scyl1	12087	11427|11547|11421|11391|11499|11415|11393|11601|11513|11489|11573|11419|11413|11465|11505|11607|11565|11603|11487|11517|11455|11555|11589|11587|11509|11599|11473|11389|11481|11457|11493|11441|11437|11469|11409|11433|11569|11533|11523|11407|11557|11377|11467|11531|11577|11381|11529|11379|11591|11527|11561|11475|11453|11371|11511|11617|11535	1.77e-11		GO:0005829	0.744129	0
2347	40	GO Molecular Function		Enzyme binding	5.46e-07	Snx9|Gab2|Crkl|Ppp1r12c|Golga5|Caml|Tab1|Spred1|Bcar3|Prkab1|Ruvbl1|Akap12|Kctd21|Golph3|Vapb|Ppp1r12a|Glmn|Nck2|Bicd1|Sqstm1|Srcin1|Stau1|Tnpo1|Sh3kbp1|Snca|Tnk2|Uba52|Cyb5a|Pard3|Bcar1|Ppp1r12b|Pex5l|Ankle2|Cbl|Ruvbl2|Cyld|Hspa2|Gja1|Ppp1r16a|Tjp2	12087	11421|11391|11499|11559|11495|11519|11601|11465|11387|11505|11607|11603|11439|11455|11491|11587|11385|11389|11481|11493|11501|11409|11443|11537|11433|11569|11523|11377|11373|11529|11459|11379|11375|11591|11561|11475|11453|11371|11617|11585	1.11e-10		GO:0019899	0.626281	0
11788	99	GO Cellular Component		Cytoplasm	1.9e-06	Tubgcp3|Ddx3x|Emd|Bcap31|Snx9|Gab2|Crkl|Rundc3a|Ppp1r12c|Cpeb4|Lrrc59|Scfd1|Golga5|Caml|Lpcat1|Zfyve16|Sorbs3|Tab1|Rpap3|Nde1|Pdxdc1|Tbc1d5|Ric8a|Gigyf2|Ubxn4|Gorasp2|Spred1|Sec22b|Bcar3|Ubap2|Mxra8|Vps33a|Prkab1|Ruvbl1|Tagln|Phldb1|Akap12|Bmp2k|Ttc1|Raver2|Ccdc93|Cplx3|Mcee|hepaCAM-Turbo-HA|Golph3|Patl1|Rps6kc1|Ppp1r13b|Vapb|Ppp1r12a|Glmn|Cpeb3|Wdr91|Tacc1|Nck2|Bicd1|Nif3l1|Mbd3|Retreg2|Nsmf|Tjp…	12087	11427|11547|11571|11497|11421|11391|11499|11415|11559|11463|11461|11541|11495|11519|11507|11393|11485|11601|11513|11545|11449|11489|11573|11419|11413|11615|11465|11479|11387|11611|11595|11447|11505|11607|11515|11565|11603|11549|11487|11403|11593|11517|11435|11567|11455|11555|11579|11589|11491|11587|11385|11509|11599|11473|11389|11481|11483|11425|11423|11477|11457|11493|11441|11581|11501|11437|115…	1.85e-09		GO:0005737	0.572125	0
7635	76	GO Molecular Function		Protein binding	5.79e-06	Tubgcp3|Ddx3x|Emd|Bcap31|Smg9|Snx9|Gab2|Crkl|Ppp1r12c|Scfd1|Golga5|Caml|Sorbs3|Osmr|Tab1|Nde1|Igsf11|Ric8a|Gigyf2|Spred1|Sec22b|Bcar3|Prkab1|Ruvbl1|Tagln|Akap12|Cplx3|Pakap|Garem1|Kctd21|Golph3|Ppp1r13b|Vapb|Ppp1r12a|Abtb2|Glmn|Tacc1|Nck2|Bicd1|Nif3l1|Nsmf|Tjp1|Sqstm1|Synpo2|Srcin1|Trim25|Sec24a|Stau1|Tnpo1|Sh3kbp1|Snca|Tnk2|Palld|Gprin1|Uba52|Tab2|Kcnq2|Arfip1|Cyb5a|Asl|Pard3|Pik3c2a|Tdrd3|Bcar1…	12087	11427|11547|11571|11497|11405|11421|11391|11499|11559|11541|11495|11519|11485|11395|11601|11545|11539|11573|11419|11465|11479|11387|11505|11607|11515|11603|11517|11399|11521|11439|11455|11589|11491|11587|11451|11385|11473|11389|11481|11483|11477|11457|11493|11441|11501|11437|11469|11409|11443|11537|11433|11569|11533|11605|11523|11407|11417|11557|11377|11531|11373|11577|11381|11529|11459|11379|113…	2.36e-09		GO:0005515	0.523732	0
2232	35	GO Cellular Component		Cell junction	1.39e-05	Crkl|Cpeb4|Sorbs3|Nde1|Igsf11|Sec22b|Bcar3|Mxra8|Akap12|Tanc1|Cplx3|Elfn1|hepaCAM-Turbo-HA|Rps6kc1|Cpeb3|Nck2|Usp53|Nsmf|Tjp1|Synpo2|Srcin1|Stau1|Sh3kbp1|Snca|Tnk2|Palld|Uba52|Eif4g2|Pard3|Bcar1|Begain|Cbl|Gja1|Ccdc85c|Tjp2	12087	11499|11463|11485|11545|11539|11479|11387|11595|11603|11553|11517|11411|11567|11579|11509|11389|11503|11477|11457|11441|11501|11409|11537|11433|11569|11533|11523|11467|11373|11529|11551|11591|11371|11397|11585	2.03e-08		GO:0030054	0.485699	0
1193	24	GO Cellular Component		Anchoring junction	3.59e-05	Cpeb4|Sorbs3|Igsf11|Bcar3|Mxra8|Tanc1|Cplx3|hepaCAM-Turbo-HA|Cpeb3|Usp53|Nsmf|Tjp1|Synpo2|Srcin1|Sh3kbp1|Snca|Tnk2|Palld|Pard3|Bcar1|Cbl|Gja1|Ccdc85c|Tjp2	12087	11463|11485|11539|11387|11595|11553|11517|11567|11509|11503|11477|11457|11441|11501|11537|11433|11569|11533|11373|11529|11591|11371|11397|11585	7.01e-08		GO:0070161	0.444491	0
2014	32	COMPARTMENTS		Cytosol	8.11e-05	Ddx3x|Snx9|Gab2|Crkl|Zfyve16|Tab1|Spred1|Ruvbl1|Phldb1|Ttc1|Cplx3|Ppp1r12a|Tacc1|Nck2|Tjp1|Sqstm1|Synpo2|Trim25|Snca|Uba52|Tab2|Arfip1|Cyb5a|Eif4g2|Pik3c2a|Bcar1|Pex5l|Ruvbl2|Cyld|Hspa2|Gja1|Ppp1r16a	12087	11547|11421|11391|11499|11393|11601|11465|11607|11565|11487|11517|11587|11473|11389|11457|11493|11441|11437|11433|11523|11407|11557|11377|11467|11577|11529|11379|11561|11475|11453|11371|11617	7.35e-08		GOCC:0005829	0.409098	0
7282	70	COMPARTMENTS		Cytoplasm	8.74e-05	Ddx3x|Emd|Bcap31|Snx9|Gab2|Crkl|Cpeb4|Lrrc59|Scfd1|Golga5|Caml|Lpcat1|Zfyve16|Sorbs3|Tab1|Tbc1d5|Gigyf2|Gorasp2|Spred1|Sec22b|Vps33a|Ruvbl1|Phldb1|Ttc1|Cplx3|Mcee|Golph3|Patl1|Vapb|Ppp1r12a|Cpeb3|Wdr91|Tacc1|Nck2|Bicd1|Nif3l1|Mbd3|Retreg2|Nsmf|Tjp1|Sqstm1|Synpo2|Trim25|Sec24a|Stau1|Sh3kbp1|Snca|Acbd5|Tnk2|Palld|Uba52|Tab2|Arfip1|Cyb5a|Eif4g2|Asl|Pard3|Pik3c2a|Bcar1|Ppp1r12b|Pex5l|Cbl|Ruvbl2|Cyld|…	12087	11547|11571|11497|11421|11391|11499|11463|11461|11541|11495|11519|11507|11393|11485|11601|11489|11419|11615|11465|11479|11447|11607|11565|11487|11517|11435|11455|11555|11491|11587|11509|11599|11473|11389|11481|11483|11425|11423|11477|11457|11493|11441|11437|11469|11409|11537|11433|11445|11569|11533|11523|11407|11557|11377|11467|11531|11373|11577|11529|11459|11379|11591|11561|11475|11453|11371|113…	1.19e-07		GOCC:0005737	0.405849	0
556	15	COMPARTMENTS		Anchoring junction	0.00045	Sorbs3|Igsf11|Bcar3|hepaCAM-Turbo-HA|Usp53|Tjp1|Synpo2|Sh3kbp1|Palld|Pard3|Bcar1|Cbl|Gja1|Ccdc85c|Tjp2	12087	11485|11539|11387|11567|11503|11457|11441|11537|11533|11373|11529|11591|11371|11397|11585	8.19e-07		GOCC:0070161	0.334679	0
751	17	COMPARTMENTS		Golgi apparatus	0.0005	Bcap31|Snx9|Scfd1|Golga5|Lpcat1|Tbc1d5|Gorasp2|Sec22b|Golph3|Vapb|Bicd1|Snca|Arfip1|Pik3c2a|Cbl|Gja1|Scyl1	12087	11497|11421|11541|11495|11507|11489|11615|11479|11455|11491|11481|11433|11557|11577|11591|11371|11535	1.53e-06		GOCC:0005794	0.330103	0
181	9	COMPARTMENTS		Coated vesicle	0.0005	Bcap31|Snx9|Golga5|Tbc1d5|Sec22b|Sec24a|Tnk2|Pik3c2a|Scyl1	12087	11497|11421|11495|11489|11479|11469|11569|11577|11535	1.35e-06		GOCC:0030135	0.330103	0
4360	47	GO Cellular Component		Endomembrane system	0.0011	Emd|Bcap31|Snx9|Cpeb4|Lrrc59|Scfd1|Golga5|Caml|Lpcat1|Zfyve16|Pdxdc1|Tbc1d5|Gigyf2|Ubxn4|Gorasp2|Sec22b|Vps33a|Ccdc93|Cplx3|Golph3|Rps6kc1|Vapb|Wdr91|Nck2|Bicd1|Retreg2|Nsmf|Sqstm1|Clcc1|Sec24a|Stau1|Snca|Tnk2|Uba52|Tab2|Arfip1|Cyb5a|Asl|Pard3|Pik3c2a|Tdrd3|Ankle2|Cbl|Gja1|Rmdn2|Scyl1|Vps37c	12087	11571|11497|11421|11463|11461|11541|11495|11519|11507|11393|11449|11489|11419|11413|11615|11479|11447|11593|11517|11455|11579|11491|11599|11389|11481|11423|11477|11493|11581|11469|11409|11433|11569|11523|11407|11557|11377|11531|11373|11577|11381|11375|11591|11371|11511|11535|11613	3.28e-06		GO:0012505	0.295861	0
9352	78	COMPARTMENTS		Organelle	0.0016	Tubgcp3|Ddx3x|Emd|Bcap31|Snx9|Crkl|Cpeb4|Lrrc59|Scfd1|Golga5|Caml|Lpcat1|Zfyve16|Sorbs3|Tab1|Nde1|Igsf11|Tbc1d5|Gigyf2|Gorasp2|Sec22b|Vps33a|Prkab1|Ruvbl1|Tanc1|Bmp2k|Raver2|Cplx3|Mcee|Golph3|Patl1|Ppp1r13b|Vapb|Ppp1r12a|Cpeb3|Wdr91|Nck2|Bicd1|Nif3l1|Mbd3|Cstf2t|Retreg2|Nsmf|Tjp1|Sqstm1|Synpo2|Clcc1|Srcin1|Trim25|Sec24a|Stau1|Sh3kbp1|Snca|Acbd5|Tnk2|Palld|Uba52|Tab2|Arfip1|Cyb5a|Asl|Pard3|Pik3c2a…	12087	11427|11547|11571|11497|11421|11499|11463|11461|11541|11495|11519|11507|11393|11485|11601|11545|11539|11489|11419|11615|11479|11447|11505|11607|11553|11549|11403|11517|11435|11455|11555|11589|11491|11587|11509|11599|11389|11481|11483|11425|11431|11423|11477|11457|11493|11441|11581|11501|11437|11469|11409|11537|11433|11445|11569|11533|11523|11407|11557|11377|11531|11373|11577|11381|11529|11459|113…	5.65e-06		GOCC:0043226	0.279588	0
5	3	COMPARTMENTS		R2TP complex	0.0024	Rpap3|Ruvbl1|Ruvbl2	12087	11513|11607|11561	9.63e-06		GOCC:0097255	0.261979	0
1758	25	GO Cellular Component		Bounding membrane of organelle	0.0041	Emd|Bcap31|Scfd1|Golga5|Lpcat1|Zfyve16|Tbc1d5|Gorasp2|Sec22b|Mxra8|Vps33a|Cplx3|Golph3|Wdr91|Clcc1|Sec24a|Snca|Acbd5|Tab2|Arfip1|Asl|Pex5l|Gja1|Scyl1|Vps37c	12087	11571|11497|11541|11495|11507|11393|11489|11615|11479|11595|11447|11517|11455|11599|11581|11469|11433|11445|11407|11557|11531|11379|11371|11535|11613	1.81e-05		GO:0098588	0.238722	0
109	7	GO Molecular Function		Phosphatase regulator activity	0.0046	Ppp1r12c|Bmp2k|Elfn1|Ppp1r12a|Ppp1r12b|Elfn2|Ppp1r16a	12087	11559|11549|11411|11587|11459|11609|11617	4.32e-06		GO:0019208	0.233724	0
877	18	GO Molecular Function		Kinase binding	0.0046	Gab2|Crkl|Ppp1r12c|Tab1|Spred1|Bcar3|Prkab1|Ppp1r12a|Nck2|Bicd1|Sqstm1|Srcin1|Bcar1|Ppp1r12b|Cbl|Cyld|Gja1|Tjp2	12087	11391|11499|11559|11601|11465|11387|11505|11587|11389|11481|11493|11501|11529|11459|11591|11475|11371|11585	2.84e-06		GO:0019900	0.233724	0
1296	24	GO Biological Process		Vesicle-mediated transport	0.005	Bcap31|Snx9|Scfd1|Golga5|Caml|Zfyve16|Tbc1d5|Sec22b|Vps33a|Ccdc93|Cplx3|Golph3|Vapb|Wdr91|Srcin1|Sec24a|Sh3kbp1|Snca|Tnk2|Pik3c2a|Pex5l|Cbl|Hspa2|Scyl1	12087	11497|11421|11541|11495|11519|11393|11489|11479|11447|11593|11517|11455|11491|11599|11501|11469|11537|11433|11569|11577|11379|11591|11453|11535	3.13e-07		GO:0016192	0.230103	0
844	17	GO Molecular Function		Protein domain specific binding	0.0057	Gab2|Nde1|Pakap|Vapb|Tacc1|Tjp1|Sqstm1|Srcin1|Sh3kbp1|Snca|Tnk2|Arfip1|Bcar1|Cbl|Hspa2|Gja1|Tjp2	12087	11391|11545|11399|11491|11473|11457|11493|11501|11537|11433|11569|11557|11529|11591|11453|11371|11585	7.03e-06		GO:0019904	0.224413	0
2005	30	GO Biological Process		Protein localization	0.0059	Ddx3x|Bcap31|Snx9|Scfd1|Caml|Zfyve16|Igsf11|Tbc1d5|Gorasp2|Sec22b|Vps33a|Ccdc93|Cplx3|Pakap|hepaCAM-Turbo-HA|Golph3|Bicd1|Tjp1|Sqstm1|Sec24a|Stau1|Tnpo1|Arfip1|Pard3|Pex5l|Ruvbl2|Gja1|Tjp2|Scyl1|Vps37c	12087	11547|11497|11421|11541|11519|11393|11539|11489|11615|11479|11447|11593|11517|11399|11567|11455|11481|11457|11493|11469|11409|11443|11557|11373|11379|11561|11371|11585|11535|11613	7.45e-07		GO:0008104	0.222915	0
2671	32	COMPARTMENTS		Endomembrane system	0.0061	Emd|Bcap31|Snx9|Cpeb4|Scfd1|Golga5|Caml|Lpcat1|Zfyve16|Tbc1d5|Gorasp2|Sec22b|Vps33a|Cplx3|Golph3|Vapb|Wdr91|Bicd1|Retreg2|Sec24a|Stau1|Snca|Tnk2|Arfip1|Cyb5a|Pik3c2a|Ankle2|Cbl|Gja1|Ccdc85c|Scyl1|Vps37c	12087	11571|11497|11421|11463|11541|11495|11519|11507|11393|11489|11615|11479|11447|11517|11455|11491|11599|11481|11423|11469|11409|11433|11569|11557|11377|11577|11375|11591|11371|11397|11535|11613	3.05e-05		GOCC:0012505	0.221467	0
10291	81	GO Cellular Component		Membrane	0.0065	Ddx3x|Emd|Bcap31|Snx9|Gab2|Crkl|Rundc3a|Clcn2|Lrrc59|Scfd1|Golga5|Caml|Lpcat1|Zfyve16|Osmr|Nde1|Igsf11|Tbc1d5|Ric8a|Gigyf2|Ubxn4|Gorasp2|Spred1|Sec22b|Bcar3|Mxra8|Vps33a|Ruvbl1|Phldb1|Akap12|Cplx3|Pakap|Gprin3|Elfn1|hepaCAM-Turbo-HA|Golph3|Rps6kc1|Ppp1r13b|Vapb|Ppp1r12a|Cpeb3|Wdr91|Nck2|Bicd1|Retreg2|Nsmf|Tjp1|Clcc1|Slc1a5|Sec24a|Stau1|Sh3kbp1|Snca|Acbd5|Tnk2|Palld|Gprin1|Uba52|Tab2|Kcnq2|Arfip1|…	12087	11547|11571|11497|11421|11391|11499|11415|11429|11461|11541|11495|11519|11507|11393|11395|11545|11539|11489|11573|11419|11413|11615|11465|11479|11387|11595|11447|11607|11565|11603|11517|11399|11525|11411|11567|11455|11579|11589|11491|11587|11509|11599|11389|11481|11423|11477|11457|11581|11563|11469|11409|11537|11433|11445|11569|11533|11605|11523|11407|11417|11557|11377|11531|11373|11577|11529|115…	3.54e-05		GO:0016020	0.218709	0
1721	24	GO Cellular Component		Neuron projection	0.0065	Clcn2|Cpeb4|Gigyf2|Tanc1|Cplx3|Elfn1|hepaCAM-Turbo-HA|Cpeb3|Nsmf|Srcin1|Stau1|Sh3kbp1|Snca|Tnk2|Palld|Gprin1|Kcnq2|Asl|Pard3|Bcar1|Begain|Pex5l|Cntn3|Cbl	12087	11429|11463|11419|11553|11517|11411|11567|11509|11477|11501|11409|11537|11433|11569|11533|11605|11417|11531|11373|11529|11551|11379|11401|11591	3.75e-05		GO:0043005	0.218709	0
153	7	GO Cellular Component		Tight junction	0.0065	Mxra8|Usp53|Tjp1|Pard3|Gja1|Ccdc85c|Tjp2	12087	11595|11503|11457|11373|11371|11397|11585	3.52e-05		GO:0070160	0.218709	0
607	13	COMPARTMENTS		Organelle subcompartment	0.0084	Emd|Bcap31|Snx9|Golga5|Caml|Gorasp2|Sec22b|Golph3|Vapb|Bicd1|Arfip1|Cyb5a|Pik3c2a	12087	11571|11497|11421|11495|11519|11615|11479|11455|11491|11481|11557|11377|11577	4.97e-05		GOCC:0031984	0.207572	0
990	17	COMPARTMENTS		Supramolecular complex	0.0084	Tubgcp3|Ddx3x|Nde1|Gigyf2|Patl1|Ppp1r12a|Bicd1|Sqstm1|Synpo2|Trim25|Stau1|Snca|Palld|Ppp1r12b|Cyld|Gja1|Rmdn2	12087	11427|11547|11545|11419|11555|11587|11481|11493|11441|11437|11409|11433|11533|11459|11475|11371|11511	5.18e-05		GOCC:0099080	0.207572	0
2147	27	GO Cellular Component		Cytoplasmic vesicle	0.0091	Bcap31|Snx9|Scfd1|Golga5|Zfyve16|Tbc1d5|Gigyf2|Spred1|Sec22b|Vps33a|Ccdc93|Cplx3|Golph3|Rps6kc1|Wdr91|Bicd1|Sqstm1|Slc1a5|Sec24a|Sh3kbp1|Snca|Tnk2|Tab2|Pik3c2a|Gja1|Scyl1|Vps37c	12087	11497|11421|11541|11495|11393|11489|11419|11465|11479|11447|11593|11517|11455|11579|11599|11481|11493|11563|11469|11537|11433|11569|11407|11577|11371|11535|11613	6.68e-05		GO:0031410	0.204096	0
2212	30	Reactome Pathways		Signal Transduction	0.0092	Emd|Bcap31|Gab2|Crkl|Scfd1|Zfyve16|Tab1|Nde1|Spred1|Prkab1|Akap12|Vapb|Ppp1r12a|Nck2|Mbd3|Tjp1|Sqstm1|Slc1a5|Sh3kbp1|Acbd5|Tab2|Pard3|Bcar1|Ppp1r12b|Ankle2|Cbl|Cyld|Gja1|Memo1|Tjp2	12087	11571|11497|11391|11499|11541|11393|11601|11545|11465|11505|11603|11491|11587|11389|11425|11457|11493|11563|11537|11445|11407|11373|11529|11459|11375|11591|11475|11371|11583|11585	5.46e-06		MMU-162582	0.203621	0
603	14	Reactome Pathways		Signaling by Rho GTPases	0.0092	Emd|Bcap31|Scfd1|Nde1|Akap12|Vapb|Ppp1r12a|Nck2|Slc1a5|Acbd5|Ppp1r12b|Ankle2|Gja1|Tjp2	12087	11571|11497|11541|11545|11603|11491|11587|11389|11563|11445|11459|11375|11371|11585	1.04e-05		MMU-194315	0.203621	0
935	16	GO Cellular Component		Vesicle membrane	0.0093	Snx9|Golga5|Zfyve16|Tbc1d5|Sec22b|Vps33a|Cplx3|Wdr91|Nck2|Sec24a|Sh3kbp1|Snca|Tnk2|Tab2|Scyl1|Vps37c	12087	11421|11495|11393|11489|11479|11447|11517|11599|11389|11469|11537|11433|11569|11407|11535|11613	9.12e-05		GO:0012506	0.203152	0
3373	36	GO Cellular Component		Organelle membrane	0.0094	Emd|Bcap31|Snx9|Lrrc59|Scfd1|Golga5|Caml|Lpcat1|Zfyve16|Tbc1d5|Ubxn4|Gorasp2|Sec22b|Mxra8|Vps33a|Cplx3|Golph3|Vapb|Wdr91|Nck2|Nsmf|Clcc1|Sec24a|Sh3kbp1|Snca|Acbd5|Tnk2|Tab2|Arfip1|Cyb5a|Asl|Pex5l|Ankle2|Gja1|Scyl1|Vps37c	12087	11571|11497|11421|11461|11541|11495|11519|11507|11393|11489|11413|11615|11479|11595|11447|11517|11455|11491|11599|11389|11477|11581|11469|11537|11433|11445|11569|11407|11557|11377|11531|11379|11375|11371|11535|11613	9.68e-05		GO:0031090	0.202687	0
1133	18	COMPARTMENTS		Bounding membrane of organelle	0.0113	Emd|Bcap31|Golga5|Tbc1d5|Gorasp2|Sec22b|Cplx3|Wdr91|Sec24a|Snca|Acbd5|Arfip1|Asl|Pex5l|Gja1|Ccdc85c|Scyl1|Vps37c	12087	11571|11497|11495|11489|11615|11479|11517|11599|11469|11433|11445|11557|11531|11379|11371|11397|11535|11613	8.19e-05		GOCC:0098588	0.194692	0
239	8	COMPARTMENTS		Golgi apparatus subcompartment	0.0113	Bcap31|Snx9|Golga5|Gorasp2|Golph3|Bicd1|Arfip1|Pik3c2a	12087	11497|11421|11495|11615|11455|11481|11557|11577	8.19e-05		GOCC:0098791	0.194692	0
2782	35	GO Biological Process		Regulation of protein metabolic process	0.0121	Ddx3x|Bcap31|Snx9|Crkl|Cpeb4|Caml|Lpcat1|Tab1|Gigyf2|Spred1|Sec22b|Bcar3|Ruvbl1|Patl1|Ppp1r12a|Glmn|Cpeb3|Wdr91|Nck2|Nsmf|Sqstm1|Synpo2|Srcin1|Snca|Tnk2|Tab2|Eif4g2|Pard3|Ankle2|Cbl|Samd4b|Ruvbl2|Hspa2|Gja1|Ppp1r16a	12087	11547|11497|11421|11499|11463|11519|11507|11601|11419|11465|11479|11387|11607|11555|11587|11385|11509|11599|11389|11477|11493|11441|11501|11433|11569|11407|11467|11373|11375|11591|11527|11561|11453|11371|11617	3.83e-06		GO:0051246	0.191721	0
2401	28	GO Cellular Component		Cytoskeleton	0.0144	Tubgcp3|Ddx3x|Emd|Ppp1r12c|Sorbs3|Nde1|Ruvbl1|Tagln|Akap12|Ppp1r12a|Tacc1|Bicd1|Nsmf|Synpo2|Srcin1|Tagln2|Sh3kbp1|Snca|Palld|Pard3|Bcar1|Ppp1r12b|Ruvbl2|Cyld|Hspa2|Gja1|Rmdn2|Scyl1	12087	11427|11547|11571|11559|11485|11545|11607|11515|11603|11587|11473|11481|11477|11441|11501|11471|11537|11433|11533|11373|11529|11459|11561|11475|11453|11371|11511|11535	0.00017		GO:0005856	0.184164	0
196	7	GO Cellular Component		Focal adhesion	0.0144	Sorbs3|Bcar3|Synpo2|Sh3kbp1|Palld|Bcar1|Cbl	12087	11485|11387|11441|11537|11533|11529|11591	0.00016		GO:0005925	0.184164	0
1416	20	GO Cellular Component		Organelle subcompartment	0.0144	Emd|Bcap31|Snx9|Lrrc59|Scfd1|Golga5|Caml|Lpcat1|Ubxn4|Gorasp2|Sec22b|Golph3|Vapb|Bicd1|Clcc1|Sec24a|Arfip1|Cyb5a|Pik3c2a|Ankle2	12087	11571|11497|11421|11461|11541|11495|11519|11507|11413|11615|11479|11455|11491|11481|11581|11469|11557|11377|11577|11375	0.00016		GO:0031984	0.184164	0
25	4	GO Molecular Function		Translation repressor activity	0.0144	Cpeb4|Patl1|Cpeb3|Samd4b	12087	11463|11555|11509|11527	2.06e-05		GO:0030371	0.184164	0
17	3	GO Cellular Component		Messenger ribonucleoprotein complex	0.0147	Cpeb4|Cpeb3|Stau1	12087	11463|11509|11409	0.00019		GO:1990124	0.183268	0
82	5	COMPARTMENTS		Coated vesicle membrane	0.0157	Golga5|Tbc1d5|Sec22b|Sec24a|Scyl1	12087	11495|11489|11479|11469|11535	0.00014		GOCC:0030662	0.18041	0
1926	24	GO Cellular Component		Endoplasmic reticulum	0.016	Emd|Bcap31|Cpeb4|Lrrc59|Scfd1|Caml|Lpcat1|Gigyf2|Ubxn4|Gorasp2|Sec22b|Vapb|Nck2|Retreg2|Sqstm1|Clcc1|Sec24a|Stau1|Snca|Uba52|Cyb5a|Asl|Ankle2|Gja1	12087	11571|11497|11463|11461|11541|11519|11507|11419|11413|11615|11479|11491|11389|11423|11493|11581|11469|11409|11433|11523|11377|11531|11375|11371	0.00021		GO:0005783	0.179588	0
1589	21	GO Cellular Component		Synapse	0.017	Crkl|Cpeb4|Nde1|Igsf11|Sec22b|Akap12|Tanc1|Cplx3|Elfn1|Rps6kc1|Cpeb3|Nck2|Nsmf|Srcin1|Stau1|Sh3kbp1|Snca|Palld|Uba52|Eif4g2|Begain	12087	11499|11463|11545|11539|11479|11603|11553|11517|11411|11579|11509|11389|11477|11501|11409|11537|11433|11533|11523|11467|11551	0.00026		GO:0045202	0.176955	0
346	10	GO Molecular Function		Protein-macromolecule adaptor activity	0.0191	Gab2|Crkl|Golga5|Sec22b|Akap12|Nck2|Bicd1|Retreg2|Synpo2|Tjp2	12087	11391|11499|11495|11479|11603|11389|11481|11423|11441|11585	3.51e-05		GO:0030674	0.171897	0
156	6	GO Cellular Component		Clathrin-coated vesicle	0.0196	Bcap31|Snx9|Tbc1d5|Vps33a|Tnk2|Pik3c2a	12087	11497|11421|11489|11447|11569|11577	0.00032		GO:0030136	0.170774	0
553	11	GO Cellular Component		Cell-cell junction	0.021	Igsf11|Mxra8|hepaCAM-Turbo-HA|Usp53|Tjp1|Sh3kbp1|Tnk2|Pard3|Gja1|Ccdc85c|Tjp2	12087	11539|11595|11567|11503|11457|11537|11569|11373|11371|11397|11585	0.00036		GO:0005911	0.167778	0
1168	17	GO Cellular Component		Somatodendritic compartment	0.021	Clcn2|Cpeb4|Gigyf2|Akap12|Tanc1|Elfn1|Cpeb3|Nsmf|Srcin1|Stau1|Snca|Tnk2|Palld|Asl|Pard3|Begain|Pex5l	12087	11429|11463|11419|11603|11553|11411|11509|11477|11501|11409|11433|11569|11533|11531|11373|11551|11379	0.00036		GO:0036477	0.167778	0
536	11	COMPARTMENTS		Dendrite	0.0252	Cpeb4|Gigyf2|Tanc1|Elfn1|Cpeb3|Nsmf|Srcin1|Stau1|Snca|Tnk2|Pex5l	12087	11463|11419|11553|11411|11509|11477|11501|11409|11433|11569|11379	0.00028		GOCC:0030425	0.15986	0
1359	19	COMPARTMENTS		Membrane protein complex	0.0252	Clcn2|Osmr|Tbc1d5|Gorasp2|Sec22b|Vps33a|Cplx3|Sec24a|Snca|Tnk2|Kcnq2|Pik3c2a|Pex5l|Cbl|Hspa2|Gja1|Ccdc85c|Scyl1|Vps37c	12087	11429|11395|11489|11615|11479|11447|11517|11469|11433|11569|11417|11577|11379|11591|11453|11371|11397|11535|11613	0.00026		GOCC:0098796	0.15986	0
111	6	GO Molecular Function		Phosphoprotein binding	0.0259	Crkl|Bcar3|Nck2|Snca|Gprin1|Cbl	12087	11499|11387|11389|11433|11605|11591	5.38e-05		GO:0051219	0.15867	0
110	5	GO Cellular Component		Golgi cisterna	0.0274	Bcap31|Scfd1|Golga5|Gorasp2|Golph3	12087	11497|11541|11495|11615|11455	0.00049		GO:0031985	0.156225	0
240	7	GO Cellular Component		Growth cone	0.0276	Cpeb4|Snca|Tnk2|Palld|Gprin1|Pard3|Cbl	12087	11463|11433|11569|11533|11605|11373|11591	0.00052		GO:0030426	0.155909	0
249	7	GO Cellular Component		Cytoplasmic ribonucleoprotein granule	0.0303	Ddx3x|Gigyf2|Patl1|Sqstm1|Trim25|Stau1|Samd4b	12087	11547|11419|11555|11493|11437|11409|11527	0.00064		GO:0036464	0.151856	0
29	3	GO Cellular Component		COPI-coated vesicle	0.034	Golga5|Sec22b|Scyl1	12087	11495|11479|11535	0.00077		GO:0030137	0.146852	0
260	7	GO Cellular Component		Contractile fiber	0.0348	Ppp1r12a|Tjp1|Sqstm1|Synpo2|Palld|Ppp1r12b|Gja1	12087	11587|11457|11493|11441|11533|11459|11371	0.00082		GO:0043292	0.145842	0
481	10	COMPARTMENTS		Vesicle membrane	0.0356	Snx9|Golga5|Tbc1d5|Sec22b|Cplx3|Nck2|Sec24a|Snca|Scyl1|Vps37c	12087	11421|11495|11489|11479|11517|11389|11469|11433|11535|11613	0.00048		GOCC:0012506	0.144855	0
4	2	COMPARTMENTS		Transforming growth factor beta activated kinase 1 complex	0.0356	Tab1|Tab2	12087	11601|11407	0.00047		GOCC:0097076	0.144855	0
1505	23	GO Biological Process		Regulation of phosphate metabolic process	0.0359	Ddx3x|Snx9|Crkl|Lpcat1|Tab1|Spred1|Bcar3|Ppp1r12a|Glmn|Wdr91|Nck2|Nsmf|Sqstm1|Synpo2|Srcin1|Snca|Tnk2|Tab2|Pard3|Ankle2|Cbl|Hspa2|Ppp1r16a	12087	11547|11421|11499|11507|11601|11465|11387|11587|11385|11599|11389|11477|11493|11441|11501|11433|11569|11407|11373|11375|11591|11453|11617	1.36e-05		GO:0019220	0.144491	0
6612	60	GO Biological Process		Positive regulation of biological process	0.0359	Ddx3x|Emd|Bcap31|Snx9|Gab2|Crkl|Rundc3a|Lpcat1|Sorbs3|Osmr|Tab1|Igsf11|Tbc1d5|Gigyf2|Spred1|Sec22b|Bcar3|Prkab1|Ruvbl1|Phldb1|Akap12|Bmp2k|Garem1|Golph3|Patl1|Vapb|Ppp1r12a|Glmn|Cpeb3|Tacc1|Nck2|Bicd1|Nif3l1|Mbd3|Nsmf|Tjp1|Sqstm1|Synpo2|Srcin1|Trim25|Sec24a|Stau1|Sh3kbp1|Snca|Tnk2|Tab2|Eif4g2|Asl|Pard3|Pik3c2a|Tdrd3|Bcar1|Pex5l|Ankle2|Cbl|Samd4b|Ruvbl2|Cyld|Hspa2|Gja1	12087	11547|11571|11497|11421|11391|11499|11415|11507|11485|11395|11601|11539|11489|11419|11465|11479|11387|11505|11607|11565|11603|11549|11521|11455|11555|11491|11587|11385|11509|11473|11389|11481|11483|11425|11477|11457|11493|11441|11501|11437|11469|11409|11537|11433|11569|11407|11467|11531|11373|11577|11381|11529|11379|11375|11591|11527|11561|11475|11453|11371	1.89e-05		GO:0048518	0.144491	0
486	10	COMPARTMENTS		Nuclear outer membrane-endoplasmic reticulum membrane network	0.0368	Emd|Bcap31|Caml|Gorasp2|Sec22b|Vapb|Snca|Cyb5a|Ankle2|Ccdc85c	12087	11571|11497|11519|11615|11479|11491|11433|11377|11375|11397	0.00052		GOCC:0042175	0.143415	0
431	9	GO Cellular Component		Postsynaptic density	0.0373	Cpeb4|Igsf11|Tanc1|Rps6kc1|Cpeb3|Nck2|Nsmf|Srcin1|Eif4g2	12087	11463|11539|11553|11579|11509|11389|11477|11501|11467	0.00089		GO:0014069	0.142829	0
1342	21	GO Biological Process		Intracellular transport	0.0384	Bcap31|Snx9|Scfd1|Zfyve16|Nde1|Tbc1d5|Sec22b|Vps33a|Ccdc93|Vapb|Wdr91|Tacc1|Bicd1|Sqstm1|Sec24a|Stau1|Tnpo1|Arfip1|Pard3|Pex5l|Vps37c	12087	11497|11421|11541|11393|11545|11489|11479|11447|11593|11491|11599|11473|11481|11493|11469|11409|11443|11557|11373|11379|11613	2.42e-05		GO:0046907	0.141567	0
4555	46	GO Biological Process		Localization	0.0384	Ddx3x|Bcap31|Snx9|Clcn2|Scfd1|Golga5|Caml|Zfyve16|Nde1|Igsf11|Tbc1d5|Gorasp2|Sec22b|Vps33a|Ccdc93|Cplx3|Pakap|hepaCAM-Turbo-HA|Golph3|Vapb|Wdr91|Tacc1|Bicd1|Tjp1|Sqstm1|Clcc1|Srcin1|Slc1a5|Sec24a|Stau1|Tnpo1|Sh3kbp1|Snca|Tnk2|Kcnq2|Arfip1|Pard3|Pik3c2a|Pex5l|Cbl|Ruvbl2|Hspa2|Gja1|Tjp2|Scyl1|Vps37c	12087	11547|11497|11421|11429|11541|11495|11519|11393|11545|11539|11489|11615|11479|11447|11593|11517|11399|11567|11455|11491|11599|11473|11481|11457|11493|11581|11501|11563|11469|11409|11443|11537|11433|11569|11417|11557|11373|11577|11379|11591|11561|11453|11371|11585|11535|11613	2.59e-05		GO:0051179	0.141567	0
270	9	GO Biological Process		Golgi vesicle transport	0.0397	Bcap31|Scfd1|Golga5|Sec22b|Ccdc93|Golph3|Vapb|Sec24a|Scyl1	12087	11497|11541|11495|11479|11593|11455|11491|11469|11535	3e-05		GO:0048193	0.140121	0
3482	38	GO Biological Process		Organelle organization	0.0402	Tubgcp3|Ddx3x|Emd|Bcap31|Golga5|Caml|Sorbs3|Nde1|Gorasp2|Sec22b|Vps33a|Ruvbl1|Pakap|Golph3|Patl1|Vapb|Ppp1r12a|Glmn|Tacc1|Nck2|Bicd1|Mbd3|Retreg2|Tjp1|Sqstm1|Synpo2|Sec24a|Sh3kbp1|Snca|Palld|Pard3|Pik3c2a|Tdrd3|Bcar1|Pex5l|Ankle2|Ruvbl2|Hspa2	12087	11427|11547|11571|11497|11495|11519|11485|11545|11615|11479|11447|11607|11399|11455|11555|11491|11587|11385|11473|11389|11481|11425|11423|11457|11493|11441|11469|11537|11433|11533|11373|11577|11381|11529|11379|11375|11561|11453	3.47e-05		GO:0006996	0.139577	0
1846	25	GO Biological Process		Positive regulation of cell communication	0.0402	Ddx3x|Bcap31|Crkl|Rundc3a|Sorbs3|Tab1|Igsf11|Spred1|Bcar3|Ruvbl1|Akap12|Bmp2k|Garem1|Golph3|Cpeb3|Nck2|Sqstm1|Trim25|Stau1|Snca|Tab2|Pex5l|Cbl|Cyld|Gja1	12087	11547|11497|11499|11415|11485|11601|11539|11465|11387|11607|11603|11549|11521|11455|11509|11389|11493|11437|11409|11433|11407|11379|11591|11475|11371	4.05e-05		GO:0010647	0.139577	0
1263	20	GO Biological Process		Establishment of protein localization	0.0402	Bcap31|Snx9|Scfd1|Caml|Zfyve16|Tbc1d5|Gorasp2|Sec22b|Vps33a|Ccdc93|Cplx3|Golph3|Sqstm1|Sec24a|Tnpo1|Arfip1|Pard3|Pex5l|Ruvbl2|Vps37c	12087	11497|11421|11541|11519|11393|11489|11615|11479|11447|11593|11517|11455|11493|11469|11443|11557|11373|11379|11561|11613	3.29e-05		GO:0045184	0.139577	0
30	4	GO Biological Process		Positive regulation of long-term synaptic potentiation	0.0402	Igsf11|Cpeb3|Sqstm1|Stau1	12087	11539|11509|11493|11409	3.94e-05		GO:1900273	0.139577	0
33	3	GO Cellular Component		Gap junction	0.0431	Tjp1|Gja1|Tjp2	12087	11457|11371|11585	0.0011		GO:0005921	0.136552	0
119	5	COMPARTMENTS		Golgi-associated vesicle	0.0439	Scfd1|Golga5|Sec22b|Sec24a|Scyl1	12087	11541|11495|11479|11469|11535	0.0007		GOCC:0005798	0.135754	0
67	4	COMPARTMENTS		cis-Golgi network	0.0439	Scfd1|Golga5|Gorasp2|Scyl1	12087	11541|11495|11615|11535	0.0007		GOCC:0005801	0.135754	0
127	6	GO Molecular Function		Protein tyrosine kinase binding	0.0448	Gab2|Crkl|Nck2|Cbl|Gja1|Tjp2	12087	11391|11499|11389|11591|11371|11585	0.00011		GO:1990782	0.134872	0
847	13	GO Cellular Component		Axon	0.0449	Cpeb4|Tanc1|Cplx3|hepaCAM-Turbo-HA|Srcin1|Snca|Tnk2|Palld|Gprin1|Kcnq2|Pard3|Bcar1|Cbl	12087	11463|11553|11517|11567|11501|11433|11569|11533|11605|11417|11373|11529|11591	0.0012		GO:0030424	0.134775	0
11	3	GO Biological Process		Endothelin receptor signaling pathway	0.0481	Crkl|Bcar3|Bcar1	12087	11499|11387|11529	6.11e-05		GO:0086100	0.131785	0
71	4	COMPARTMENTS		Cytoplasmic stress granule	0.0492	Ddx3x|Gigyf2|Trim25|Stau1	12087	11547|11419|11437|11409	0.00086		GOCC:0010494	0.130803	0
